# Multi-omics co-localization with genome-wide association studies reveals a context-specific genetic mechanism at a childhood onset asthma risk locus

**DOI:** 10.1101/593558

**Authors:** Marcus M. Soliai, Atsushi Kato, Catherine T. Stanhope, James E. Norton, Katherine A. Naughton, Aiko I. Klinger, Robert C. Kern, Bruce K. Tan, Robert P. Schleimer, Dan L. Nicolae, Jayant M. Pinto, Carole Ober

## Abstract

**Background:** Genome-wide association studies (GWASs) have identified thousands of variants associated with asthma and other complex diseases. However, the functional effects of most of these variants are unknown. Moreover, GWASs do not provide context-specific information on cell types or environmental factors that affect specific disease risks and outcomes. To address these limitations, we used an upper airway (sinonasal) epithelial cell culture model to assess transcriptional and epigenetic responses to an asthma-promoting pathogen, rhinovirus (RV), and provide context-specific functional annotations to variants discovered in GWASs of asthma.

**Methods:** Using genome-wide genetic, gene expression and DNA methylation data in vehicle- and RV-treated airway epithelial cells (AECs) from 104 individuals, we mapped *cis* expression and methylation quantitative trait loci (*cis*-eQTLs and *cis*-meQTLs, respectively) in each condition. A Bayesian test for co-localization between AEC molecular QTLs and adult onset and childhood onset GWAS variants was used to assign function to variants associated with asthma. Mendelian randomization was applied to demonstrate DNA methylation effects on gene expression at asthma colocalized loci.

**Results:** Co-localization analyses of airway epithelial cell molecular QTLs with asthma GWAS variants revealed potential molecular disease mechanisms of asthma, including QTLs at the *TSLP* locus that were common to both exposure conditions and to both childhood and adult onset asthma, as well as QTLs at the 17q12-21 asthma locus that were specific to RV exposure and childhood onset asthma, consistent with clinical and epidemiological studies of these loci.

**Conclusion:** This study provides information on functional effects of asthma risk variants in airway epithelial cells and insight into a disease-relevant viral exposure that modulates genetic effects on transcriptional and epigenetic responses in cells and on risk for asthma in GWASs.
