## Supplementary material for "Multi-omics co-localization with genome-wide association studies reveals a context-specific genetic mechanism at a childhood onset asthma risk locus": Table S1

### Sheet: S2 Table
S1 Table. Enrichment estimates of eQTLs for adult onset asthma GWAS SNPs from six tissues. P-values that are significant after BH correction are shown in bolded type.
Tissue	GWAS Threshold	OR	P	N	NeSNP
Adrenal	1e-05	0.84	0.678	175	588348
	1e-06	0.73	0.56
	1e-07	0.75	0.639
	1e-08	0.68	0.619
Brain - Frontal Cortex	1e-05	0.58	0.372	118	367312
	1e-06	0.94	0.917
	1e-07	136	0.625
	1e-08	1.24	0.776
Brain - Hypothalamus	1e-05	1.98	0.127	108	251506
	1e-06	3.44	0.00832
	1e-07	3	0.0514
	1e-08	3.28	0.0698
Ovary	1e-05	0.22	0.141	122	292461
	1e-06	0.35	0.304
	1e-07	0.5	0.496
	1e-08	0	0.993
Testis	1e-05	0.55	0.079	225	1358512
	1e-06	0.62	0.242
	1e-07	0.55	0.213
	1e-08	0.49	0.219
Airway Epithelial Cells	1e-05	3.18	0.187	104	185407
	1e-06	1.76	0.454
	1e-07	2.44	0.24
	1e-08	3.72	0.0955
