## Supplementary material for "Multi-omics co-localization with genome-wide association studies reveals a context-specific genetic mechanism at a childhood onset asthma risk locus": Table S2

### Sheet: S3 Table
S2 Table. moloc results indicating molecular QTL-GWAS pars and triplets
									eQTL p-values		meQTL p-value
Gene	CpG	rsID	SNP Position	CpG Position	GWAS pval	PPA	Risk Allele	Treatment	rv.eqtl.npval	vehrv.eqtl.npval	rv.meqtl.npval	vehrv.meqtl.npval
Adult onset asthma
-	cg15557878	rs1837253	5:110401872	5:110406049	2.76854e-13	0.75	C	vehicle	-	-	0.000447826	3.88262e-06
Childhood onset asthma
FLG	-	rs7545406	1:152193286	-	7.23966e-13	0.93	T	rv	3.72011e-07	2.60829e-05	-	-
FLG-AS1	-	rs7545406	1:152193286	-	7.23966e-13	0.86, 0.81	T	rv, vehicle	1.39953e-06	2.6238e-06	-	-
-	cg05185748	rs8000983	13:99845061	13:99849620	5.35775e-11	0.91	C	rv	-	-	6.50668e-07	5.25204e-05
ORMDL3	-	rs12603332	17:38082807	-	1.15139e-89	0.87	C	vehicle	0.00104494	3.61102e-06	-	-
-	cg21230266	rs4239225	17:38127112	17:38129884	1.44338e-36	0.87	A	rv	-	-	2.70174e-07	0.000760257
-	cg21230266	rs3859191	17:38128714	17:38129884	1.42389e-36	0.87	A	rv	-	-	2.77476e-07	0.000734664
ERBB2	cg17401724	rs66826786	17:38206092	17:38214725	6.43319e-26	0.8	T	rv	0.000151795	0.436071	4.18214e-08	1.7125e-06
-	cg17401724	rs66826786	17:38206092	17:38214725	6.43319e-26	0.83	T	rv	-	-	4.18214e-08	1.7125e-06
-	cg04210225	rs2072090	17:43351127	17:43351121	7.91922e-06	0.82	G	rv	-	-	2.7963e-08	5.25194e-07
-	cg19274703	rs132905	22:41799106	22:41806451	1.07324e-06	0.87	C	vehicle	-	-	0.000978021	1.11834e-09
-	cg19274703	rs132920	22:41810170	22:41806451	1.23304e-06	0.78	T	vehicle	-	-	0.000739308	7.43868e-10
-	cg09718996	rs2687729	3:127895226	3:127895237	6.18798e-07	0.85	A	rv	-	-	9.98495e-08	0.000179928
-	cg15557878	rs1837253	5:110401872	5:110406049	2.3279e-27	0.75	C	vehicle	-	-	0.000447826	3.88262e-06
-	cg21138405	rs2070730	5:131819800	5:131827807	5.85202e-06	0.78	A	rv	-	-	5.44223e-09	2.83072e-09
-	cg00255919	rs960757	5:131826310	5:131827918	7.34504e-06	0.75	A	vehicle	-	-	1.94339e-06	3.79017e-09
-	cg21138405	rs960757	5:131826310	5:131827807	7.34504e-06	0.76	A	vehicle	-	-	8.62458e-09	6.08687e-11
-	cg20254830	rs10456902	6:116333742	6:116333646	1.45776e-05	0.83	C	rv	-	-	1.50637e-09	2.13925e-10
-	cg20254830	rs868943	6:116337503	6:116333646	1.48314e-05	0.82	G	vehicle	-	-	1.57113e-09	2.0556e-10
-	cg14285539	rs10116520	9:127029630	9:127032953	1.37616e-06	0.85	G	vehicle	-	-	2.74736e-06	8.76179e-08
