## Supplementary material for "Multi-omics co-localization with genome-wide association studies reveals a context-specific genetic mechanism at a childhood onset asthma risk locus": Table S3

### Sheet: S3 Table
S3 Table. Adult onset and childhood onset asthma GWAS risk allele effects on gene expression and DNA methylation
Gene	CpG	rsID	SNP Position	CpG Position	Refe/meSNP	Alte/meSNP	BetaeQTL	BetameQTL	†Asthma Risk Allele EffecteQTL	†Asthma Risk Allele EffectmeQTL	Treatment
Adult onset asthma
-	cg15557878	rs1837253	5:110401872	5:110406049	T	C*	-	-0.259251		↑	vehicle
Childhood onset asthma
FLG	-	rs7545406	1:152193286	-	T*	G	-0.353948	-	↓		rv
FLG-AS1	-	rs7545406	1:152193286	-	T*	G	-0.337837	-	↓		rv
FLG-AS1	-	rs7545406	1:152193286	-	T*	G	-0.322271	-	↓		vehicle
-	cg05185748	rs8000983	13:99845061	13:99849620	C*	G	-	-0.290578		↓	rv
ORMDL3	-	rs12603332	17:38082807	-	C*	T	0.0870216	-	↑		vehicle
-	cg21230266	rs4239225	17:38127112	17:38129884	A*	G	-	-0.154157		↓	rv
-	cg21230266	rs3859191	17:38128714	17:38129884	A*	G	-	-0.153614		↓	rv
ERBB2	cg17401724	rs66826786	17:38206092	17:38214725	C	T*	0.0321648	0.284564	↓	↓	rv
-	cg17401724	rs66826786	17:38206092	17:38214725	C	T*	-	0.284564		↓	rv
-	cg04210225	rs2072090	17:43351127	17:43351121	C	G*	-	0.188813		↓	rv
-	cg19274703	rs132905	22:41799106	22:41806451	A	C*	-	-0.17067		↑	vehicle
-	cg19274703	rs132920	22:41810170	22:41806451	C	T*	-	-0.171765		↑	vehicle
-	cg09718996	rs2687729	3:127895226	3:127895237	G	A*	-	0.348736		↓	rv
-	cg15557878	rs1837253	5:110401872	5:110406049	T	C*	-	-0.259251		↑	vehicle
-	cg21138405	rs2070730	5:131819800	5:131827807	A*	G	-	0.603687		↑	rv
-	cg00255919	rs960757	5:131826310	5:131827918	A*	G	-	0.268622		↑	vehicle
-	cg21138405	rs960757	5:131826310	5:131827807	A*	G	-	0.641039		↑	vehicle
-	cg20254830	rs10456902	6:116333742	6:116333646	G	C*	-	0.519139		↓	rv
-	cg20254830	rs868943	6:116337503	6:116333646	A	G*	-	0.549035		↓	vehicle
-	cg14285539	rs10116520	9:127029630	9:127032953	G*	A	-	0.264864		↑	vehicle
*Risk allele in adult onset or childhood onset asthma GWASs
†Arrows indicate whether the asthma risk allele is associated with increased or decreased gene expression or DNA methylation relative to the protective allele
